# Holistic Characterization of Tumor Monocyte-to-Macrophage Differentiation Integrates Distinct Immune Phenotypes in Kidney Cancer

**DOI:** 10.1101/2021.07.07.451502

**Authors:** Adriana M. Mujal, Alexis J. Combes, Arjun R. Rao, Mikhail Binnewies, Bushra Samad, Jessica Tsui, Alexandre Boissonnas, Joshua L. Pollack, Rafael J. Argüello, Megan K. Ruhland, Kevin C. Barry, Vincent Chan, Matthew F. Krummel

## Abstract

The tumor immune microenvironment (TIME) is commonly infiltrated by diverse collections of myeloid cells. Yet, the complexity of myeloid cell identity and plasticity has challenged efforts to define *bona fide* populations and determine their connections to T cell function and their relation to patient outcome. Here we leverage single-cell RNA-sequencing (scRNA-seq) analysis of several mouse and human tumors and find that monocyte-macrophage diversity is characterized by a combination of conserved lineage states as well as transcriptional programs accessed along the differentiation trajectory. Using mouse models, we also find that tumor monocyte-to-macrophage progression is profoundly tied to regulatory T cell (Treg) abundance. Importantly, in human kidney cancer, heterogeneity in macrophage accumulation and myeloid composition corresponded to variance in, not only Treg density, but also the quality of infiltrating CD8^+^ T cells. In this way, holistic analysis of monocyte-to-macrophage differentiation creates a framework for critically different immune states in kidney tumors.
