## Supplemental Table 1 for "Holistic Characterization of Tumor Monocyte-to-Macrophage Differentiation Integrates Distinct Immune Phenotypes in Kidney Cancer"

### Sheet: TableS1
p_val	avg_diff	pct.1	pct.2	cluster	gene
8.49746e-301	0.51009	0.992	0.823	0	H2-Ab1
4.57205e-216	0.726515	0.948	0.704	0	H2-DMb1
4.40734e-183	0.639342	0.973	0.798	0	Aif1
2.34974e-96	0.500627	0.703	0.421	0	C1qb
1.76867e-86	0.522976	0.827	0.581	0	Ly6a
3.39733e-63	0.763528	0.472	0.296	0	Ly6i
4.51646e-63	0.637703	0.55	0.307	0	Lpl
4.32948e-47	0.552669	0.835	0.71	0	Ccl6
2.54799e-29	0.63847	0.418	0.268	0	Ccl12
0	1.06027	0.993	0.8	1	Plac8
4.39995e-307	1.01183	0.975	0.849	1	Samhd1
2.7085e-286	1.14299	0.858	0.519	1	Ifi47
6.17594e-268	1.30235	0.893	0.606	1	Gbp2
1.92027e-238	0.948296	0.903	0.622	1	Ifi204
1.64907e-219	0.632504	0.999	0.939	1	Lyz2
2.93659e-212	0.982065	0.745	0.489	1	Mndal
4.11263e-210	0.900838	0.859	0.612	1	Mnda
3.37543e-205	1.00067	0.787	0.486	1	Pyhin1
3.93419e-200	0.864887	0.943	0.744	1	Ms4a6d
2.44213e-181	0.789426	0.973	0.801	1	Ms4a4c
2.48822e-168	0.604323	0.986	0.869	1	Ms4a6c
3.92081e-164	0.635082	0.894	0.784	1	Chmp4b
1.30434e-163	0.924318	0.628	0.355	1	Ifi203
5.11955e-163	0.867628	0.722	0.501	1	Irgm1
1.03958e-157	0.710624	0.909	0.747	1	Zbp1
2.32991e-155	0.911961	0.605	0.308	1	Slfn5
2.88681e-152	0.897903	0.953	0.806	1	Isg15
3.26216e-143	0.674178	0.92	0.717	1	Ms4a6b
8.7925e-143	1.45989	0.678	0.418	1	Cxcl10
6.57007e-136	0.870431	0.609	0.207	1	Hp
4.13774e-135	0.848046	0.67	0.274	1	Ifitm6
6.07018e-130	0.866875	0.459	0.121	1	Sell
1.32468e-129	0.509433	0.99	0.866	1	Cebpb
4.98405e-125	0.87004	0.61	0.252	1	Mgst1
4.41219e-123	0.667302	0.815	0.635	1	AI607873
1.50534e-122	0.827338	0.804	0.537	1	Ifi205
1.93265e-122	0.897469	0.684	0.435	1	Fam26f
3.22123e-122	0.744697	0.863	0.537	1	Ly6c2
1.98169e-120	0.565001	0.929	0.813	1	Cd53
1.85809e-118	0.726398	0.618	0.369	1	Gbp3
2.15511e-118	0.695891	0.788	0.594	1	Rtp4
6.12075e-116	0.604451	0.862	0.68	1	Msrb1
1.823e-115	0.652803	0.526	0.362	1	March5
1.05405e-113	0.590457	0.697	0.537	1	Ifi35
1.34694e-113	0.745637	0.434	0.239	1	Cnn3
3.61509e-113	0.536148	0.935	0.754	1	S100a4
1.19308e-109	1.16423	0.595	0.274	1	Chil3
1.46871e-106	0.753699	0.789	0.612	1	Irf7
4.83591e-105	0.69657	0.458	0.2	1	Il18
2.17569e-103	0.768964	0.613	0.36	1	Ltb4r1
5.4151e-103	0.614538	0.571	0.39	1	Trim30a
1.13204e-102	0.526874	0.773	0.638	1	Pnp
7.1899e-102	0.659359	0.547	0.339	1	Igtp
5.74298e-99	0.789739	0.733	0.528	1	Ccr1
9.62752e-99	0.580678	0.621	0.469	1	Zyx
4.26073e-96	1.03999	0.349	0.099	1	Dmkn
7.28224e-94	0.613486	0.517	0.323	1	Gbp7
1.87427e-93	0.54062	0.604	0.446	1	Sp110
1.64852e-92	0.562776	0.968	0.91	1	Vim
4.83407e-92	0.533839	0.728	0.64	1	Ptpn1
2.85126e-91	0.54618	0.636	0.487	1	Nmi
6.3374e-91	0.504611	0.618	0.502	1	Lyn
1.38817e-90	0.607142	0.449	0.251	1	Casp4
2.26263e-90	0.524934	0.461	0.308	1	Trafd1
7.41504e-90	0.709016	0.55	0.256	1	Gsr
2.49106e-89	0.680115	0.616	0.397	1	Tspan13
5.94247e-86	0.981551	0.387	0.212	1	Ifit3
6.50407e-85	0.61304	0.56	0.355	1	Slfn1
1.17454e-83	0.574099	0.66	0.482	1	Emb
4.29512e-83	0.513921	0.479	0.342	1	Myd88
4.48029e-81	0.573192	0.534	0.334	1	Oasl2
2.44893e-80	0.50126	0.605	0.443	1	Sp100
4.34292e-79	0.561267	0.345	0.182	1	Daxx
1.16294e-78	0.602115	0.45	0.331	1	Phf11d
3.53687e-78	0.591663	0.384	0.224	1	Ifih1
3.09723e-77	0.550544	0.497	0.338	1	Gch1
7.01142e-77	0.547842	0.596	0.416	1	Tnfrsf1a
1.69196e-76	0.525111	0.631	0.563	1	Phf11b
2.07441e-76	0.628513	0.595	0.416	1	Mxd1
6.6566e-75	0.589019	0.269	0.077	1	Trim30c
1.37409e-73	0.652904	0.363	0.129	1	Vcan
1.9737e-73	0.54746	0.8	0.658	1	Fcgr1
3.01165e-73	0.636309	0.359	0.226	1	Usp18
1.4491e-72	0.531086	0.511	0.313	1	Aldh2
2.47226e-72	0.766579	0.338	0.161	1	Ifit2
1.29417e-70	0.524219	0.58	0.419	1	AB124611
1.22244e-68	0.546785	0.501	0.337	1	Gda
8.99322e-66	0.564487	0.365	0.2	1	Pydc4
1.12958e-65	0.542603	0.416	0.213	1	Gpr141
9.90974e-58	0.589617	0.363	0.186	1	Isg20
1.74385e-57	0.509774	0.297	0.134	1	Gbp5
2.10269e-57	0.523498	0.428	0.247	1	Smox
1.08964e-56	0.896946	0.408	0.228	1	Rsad2
2.28555e-53	0.511002	0.278	0.156	1	Oasl1
2.85479e-53	0.568183	0.339	0.247	1	Socs1
2.00139e-51	0.760666	0.33	0.168	1	Ifit1
7.3581e-36	0.552147	0.297	0.185	1	Irg1
9.36797e-34	0.513109	0.378	0.236	1	Tppp3
1.05237e-294	1.74898	0.782	0.285	2	Hilpda
1.59742e-265	1.52322	0.628	0.161	2	Ero1l
2.08363e-236	1.76826	0.729	0.253	2	Hmox1
8.68146e-223	1.29468	0.733	0.244	2	Clec4d
8.52336e-222	1.19878	0.741	0.236	2	Bnip3
9.55776e-219	1.00918	0.895	0.565	2	Card19
1.72174e-217	1.02574	0.93	0.646	2	Plin2
7.9951e-213	0.818206	0.99	0.922	2	Cstb
1.06644e-204	0.922259	0.939	0.647	2	Tpi1
1.22817e-191	0.790958	0.982	0.862	2	Aldoa
9.22573e-190	0.775953	0.982	0.886	2	Ldha
8.59836e-169	0.942333	0.864	0.53	2	Ninj1
8.90057e-160	0.658874	0.991	0.91	2	Pkm
7.97446e-158	0.844058	0.957	0.727	2	Mif
7.56799e-148	0.768314	0.79	0.564	2	Gpi1
2.66789e-141	1.44261	0.816	0.495	2	Cxcl2
1.03271e-138	0.896799	0.729	0.493	2	Prdx6
1.21571e-131	1.94022	0.34	0.048	2	Arg1
2.61442e-131	0.727381	0.986	0.902	2	Ctsb
1.45867e-130	0.796147	0.294	0.023	2	Egln3
5.75809e-129	0.688837	0.816	0.617	2	Bsg
8.9646e-126	0.724507	0.872	0.6	2	Lilr4b
6.71859e-121	0.687852	0.872	0.686	2	Higd1a
1.02674e-120	0.745576	0.798	0.723	2	Hsp90aa1
2.59879e-118	0.765797	0.914	0.654	2	Lgmn
3.14238e-118	1.93771	0.545	0.234	2	Spp1
1.30807e-117	0.923402	0.611	0.234	2	F10
4.28417e-115	0.918586	0.598	0.312	2	Ctsl
5.48035e-108	0.593286	0.9	0.765	2	Eno1
3.72214e-107	0.684109	0.768	0.513	2	Eif4ebp1
3.44872e-104	0.865958	0.769	0.443	2	Ier3
1.24047e-103	0.568546	0.949	0.797	2	Gapdh
3.76119e-101	0.877566	0.768	0.479	2	Il1rn
3.13389e-100	0.800538	0.613	0.282	2	C3ar1
1.22332e-98	0.566652	0.948	0.737	2	Capg
1.9398e-95	0.715306	0.489	0.214	2	Gla
3.59372e-95	0.836736	0.729	0.388	2	Clec4e
1.95482e-94	0.728008	0.48	0.184	2	Slc2a1
2.13998e-94	0.971044	0.565	0.222	2	Rgcc
5.256e-93	0.707664	0.935	0.78	2	Cd14
6.04226e-93	1.94883	0.345	0.123	2	Hspa1a
4.46179e-88	0.6795	0.354	0.089	2	Vegfa
8.75325e-88	0.562776	0.943	0.809	2	Lilrb4a
1.67379e-87	0.698645	0.573	0.371	2	Sap30
3.79531e-87	0.875871	0.79	0.568	2	Ccl9
2.06605e-86	0.690946	0.765	0.492	2	Basp1
1.27328e-85	0.526198	0.947	0.852	2	Sdcbp
8.00682e-83	0.674632	0.641	0.391	2	Fam162a
2.08793e-82	1.07887	0.628	0.38	2	Fabp5
7.93581e-82	1.15265	0.349	0.097	2	Inhba
1.86056e-76	0.690243	0.728	0.468	2	Slc16a3
3.63062e-76	1.06002	0.562	0.284	2	Ccl3
9.08097e-76	0.650176	0.359	0.109	2	Emp1
5.59887e-75	0.754103	0.601	0.367	2	Ptgs2
5.57506e-74	1.05487	0.803	0.599	2	Ccl2
3.07466e-73	0.569325	0.864	0.652	2	Fcgr1
1.878e-70	0.74778	0.772	0.54	2	Clec4n
2.66652e-70	0.661929	0.764	0.483	2	Ctsd
9.42406e-69	0.658262	0.358	0.122	2	Ankrd37
1.50786e-68	0.561221	0.294	0.114	2	Impa2
3.51076e-68	0.575324	0.464	0.225	2	Tmem189
5.15642e-67	0.688895	0.585	0.3	2	C5ar1
6.07598e-67	0.748282	0.65	0.369	2	Thbs1
9.84566e-65	0.636874	0.52	0.238	2	Smox
1.42298e-62	0.653248	0.891	0.818	2	Nfkbia
1.67736e-62	0.532642	0.38	0.153	2	Nceh1
5.68841e-62	0.513027	0.489	0.301	2	Atp6v1c1
9.54236e-60	0.628536	0.35	0.152	2	Ndrg1
9.39301e-59	0.537427	0.729	0.456	2	Msr1
2.62222e-58	0.53105	0.562	0.386	2	Gna13
1.9643e-56	0.784825	0.759	0.596	2	Mt1
1.61123e-54	0.936395	0.471	0.224	2	Rsad2
2.38481e-52	0.539313	0.441	0.2	2	Rgl1
1.32279e-50	0.56155	0.266	0.084	2	Il7r
1.48674e-50	0.534446	0.276	0.077	2	Arg2
1.31001e-49	0.510553	0.427	0.214	2	Adam8
2.31253e-49	0.572094	0.336	0.191	2	Plk2
1.03423e-48	0.879781	0.734	0.566	2	Ccl4
1.8015e-47	0.734077	0.83	0.728	2	Ccl6
1.48382e-46	0.509948	0.484	0.295	2	Wbp5
1.81759e-43	0.993555	0.573	0.352	2	Ccl7
3.26202e-43	0.609038	0.355	0.201	2	Phlda1
2.39489e-42	0.62239	0.525	0.338	2	Cd9
2.79446e-42	0.646003	0.571	0.391	2	Jun
2.26384e-39	0.539755	0.712	0.493	2	Id2
5.71663e-39	0.535682	0.394	0.173	2	Irg1
3.05665e-36	0.53443	0.556	0.348	2	Dab2
2.97951e-34	0.528419	0.301	0.166	2	Tnf
3.18583e-33	1.03417	0.316	0.152	2	Slpi
0	2.009	0.88	0.17	3	Ms4a7
0	2.00001	0.969	0.321	3	C1qa
0	1.92014	0.972	0.365	3	C1qc
0	1.68128	0.979	0.433	3	C1qb
6.63941e-215	0.906835	0.601	0.061	3	Cadm1
4.98769e-210	1.1371	0.714	0.127	3	Cd81
1.061e-200	0.76324	0.539	0.047	3	Hpgds
1.73088e-199	2.23499	0.596	0.089	3	Ccl8
1.05511e-189	0.831555	0.974	0.649	3	Grn
4.97934e-183	1.14916	0.773	0.215	3	Cd72
1.83463e-182	0.912479	0.989	0.653	3	Lgmn
1.84064e-160	0.917051	0.695	0.168	3	Trem2
1.5642e-157	0.957742	0.932	0.47	3	Ctsd
3.37629e-151	0.75213	0.537	0.088	3	Pf4
1.09696e-140	0.754953	0.997	0.903	3	Ctsb
7.73643e-134	0.823867	0.989	0.914	3	mt-Cytb
1.29734e-132	0.732864	0.904	0.437	3	Blvrb
2.78627e-131	0.848174	0.482	0.078	3	Stmn1
6.7365e-130	0.752174	0.989	0.921	3	mt-Nd1
8.60562e-123	0.654045	0.662	0.194	3	Gatm
7.02411e-122	0.588209	0.994	0.825	3	Aif1
1.63298e-118	0.662438	0.609	0.16	3	Slamf9
1.12141e-116	0.769288	0.359	0.035	3	2810417H13Rik
2.11673e-116	0.721515	0.341	0.031	3	Vcam1
4.96263e-112	0.882559	0.76	0.288	3	Cd63
2.32705e-107	0.825278	0.898	0.505	3	AW112010
3.17458e-107	0.65088	0.631	0.194	3	Clec4b1
1.87251e-105	0.594684	0.597	0.177	3	Ifi27
1.70383e-104	0.6764	0.318	0.03	3	Birc5
1.22506e-103	0.542497	0.67	0.24	3	Adgre1
3.45526e-102	0.512357	0.896	0.461	3	Cxcl16
2.24623e-101	0.520327	0.724	0.279	3	C3ar1
1.10731e-99	0.541337	0.776	0.333	3	Ccl7
8.63518e-99	0.511339	0.617	0.195	3	Camk1
6.12954e-96	0.619589	0.883	0.47	3	Fcgr4
2.22326e-94	0.682705	0.43	0.087	3	Acp5
3.15007e-94	0.655841	0.963	0.781	3	mt-Nd4
2.26638e-92	0.538297	0.901	0.521	3	Hexa
3.30553e-92	0.63459	0.755	0.322	3	Lpl
9.02733e-92	0.578325	0.784	0.395	3	Hexb
4.08104e-90	0.524273	0.64	0.227	3	Prdx4
1.29207e-85	0.59072	0.943	0.671	3	mt-Nd2
3.41587e-84	0.526088	0.841	0.435	3	Rgs1
4.19107e-84	0.523165	0.458	0.114	3	Cks1b
3.30923e-82	0.522406	0.825	0.422	3	Tubb5
7.85812e-82	0.527158	0.867	0.479	3	Clec4a2
3.27202e-81	1.18984	0.825	0.545	3	Apoe
7.01734e-81	0.589296	0.737	0.332	3	Dab2
3.33168e-79	0.506571	0.453	0.118	3	Timp2
6.13782e-66	0.515723	0.946	0.743	3	Pycard
6.0464e-65	0.665479	0.625	0.267	3	Ccl12
4.1937e-54	0.55235	0.696	0.421	3	Hmgb2
0	1.46749	0.828	0.154	4	H2-DMb2
0	1.00383	1	0.794	4	H2-Eb1
0	0.999667	1	0.844	4	H2-Aa
0	0.94309	1	0.851	4	H2-Ab1
4.41592e-261	1.60745	0.748	0.151	4	Il1r2
1.11314e-254	1.30071	0.621	0.06	4	H2-Oa
1.40225e-252	2.54619	0.68	0.161	4	Ifitm1
4.19261e-177	1.07367	0.869	0.369	4	Ccnd2
2.88346e-175	0.996779	0.422	0.026	4	Klrd1
1.60385e-170	0.969615	0.947	0.607	4	Napsa
5.03729e-143	1.52514	0.505	0.103	4	Mgl2
2.06512e-132	0.568885	0.379	0.033	4	Kmo
6.02856e-128	0.775776	0.922	0.54	4	Syngr2
5.57772e-127	0.738313	0.475	0.085	4	Klrb1b
1.68713e-122	0.824482	0.955	0.607	4	Ly6a
1.04004e-118	0.832694	0.704	0.269	4	Ccnd1
3.62774e-112	1.01909	0.472	0.142	4	Clec10a
1.26725e-110	0.578423	0.278	0.014	4	Ffar2
2.27345e-107	1.26967	0.305	0.025	4	Cd209a
1.4415e-100	0.698816	0.81	0.381	4	Klrk1
7.48332e-98	0.734031	0.518	0.134	4	Grasp
6.08565e-93	0.554287	0.421	0.082	4	Bex6
7.33168e-92	0.745546	0.573	0.184	4	Hfe
2.65639e-91	0.690458	0.575	0.174	4	Gpr171
1.03563e-89	0.621134	0.945	0.712	4	H2afz
3.92232e-89	0.55216	0.384	0.074	4	Aldoc
3.00761e-87	0.506423	0.328	0.047	4	H2-Ob
8.1023e-86	0.503048	0.358	0.059	4	P2ry10
1.3387e-83	0.599926	0.447	0.105	4	Amica1
3.43615e-80	0.598038	0.745	0.355	4	Tuba1a
9.0496e-80	0.538934	0.99	0.926	4	S100a11
6.54146e-76	0.560147	0.916	0.583	4	Bcl2a1d
1.18825e-73	0.636957	0.588	0.215	4	AA467197
1.95094e-69	0.718945	0.565	0.261	4	Ddt
2.34956e-66	0.538966	0.503	0.171	4	Fcgrt
1.11099e-65	0.541999	0.947	0.699	4	Bcl2a1b
6.13815e-65	0.596569	0.594	0.239	4	Cd72
5.5587e-63	0.56252	0.892	0.634	4	Fgl2
1.21697e-62	0.597586	0.57	0.25	4	Vrk1
1.29389e-54	0.506774	0.546	0.229	4	Vps37b
4.68508e-53	0.536568	0.684	0.357	4	Ckb
2.77125e-42	0.767861	0.341	0.128	4	Rrad
3.79667e-19	0.534397	0.32	0.173	4	Tnfsf9
4.58939e-223	1.07544	0.922	0.686	5	Msrb1
5.15908e-221	1.07773	1	0.943	5	Lyz2
3.55137e-211	0.798195	1	0.813	5	Plac8
7.32139e-210	1.29893	0.784	0.25	5	Gsr
4.30648e-207	0.817487	0.99	0.882	5	Coro1a
6.9997e-198	1.55138	0.732	0.222	5	Hp
5.94272e-182	1.28947	0.746	0.262	5	Mgst1
5.53817e-177	0.987699	0.77	0.487	5	Ifngr1
5.48275e-176	1.10004	0.694	0.348	5	Smpdl3a
1.54994e-154	1.03526	0.846	0.659	5	Gngt2
1.69625e-150	1.11729	0.753	0.293	5	Ifitm6
1.72826e-149	0.910543	0.755	0.447	5	Cd300a
5.19186e-135	0.63126	0.96	0.9	5	H3f3a
2.13619e-132	0.706436	0.971	0.857	5	Alox5ap
8.3791e-129	0.899994	0.489	0.186	5	Ypel3
3.21021e-119	0.842337	0.853	0.668	5	Cdk2ap2
8.33974e-116	0.748488	0.822	0.675	5	Prr13
1.69157e-114	0.834327	0.926	0.84	5	Sat1
4.92922e-114	0.594661	0.938	0.857	5	Taldo1
4.06756e-112	0.664232	0.986	0.876	5	Cebpb
4.70547e-110	0.909545	0.406	0.094	5	Rasgrp2
1.39705e-104	0.617459	0.974	0.914	5	Gpx1
1.19907e-100	0.757314	0.475	0.237	5	Gpcpd1
1.22473e-99	0.800984	0.459	0.155	5	Adgre5
6.56506e-95	1.02896	0.523	0.229	5	Tppp3
3.71703e-93	0.721848	0.56	0.321	5	Aldh2
2.53602e-92	0.575338	0.884	0.812	5	Mrpl33
9.92978e-92	0.665929	0.539	0.328	5	Bin2
3.829e-90	0.794624	0.373	0.142	5	Cdkn2d
4.86786e-88	0.569079	0.731	0.632	5	Srsf5
3.05473e-86	0.666365	0.623	0.426	5	Tnfrsf1a
2.21224e-85	1.31794	0.644	0.292	5	Chil3
2.60653e-83	0.744379	0.703	0.467	5	Socs3
4.98022e-83	0.637912	0.853	0.746	5	Zfand5
2.50736e-82	0.601537	0.465	0.291	5	Nadk
1.57327e-81	0.603799	0.712	0.513	5	Ncf2
1.75333e-81	0.513759	0.889	0.81	5	Eif3f
6.41624e-80	0.586939	0.777	0.64	5	Ptpn1
1.0406e-78	0.516107	0.846	0.789	5	Rap1a
1.4537e-77	0.569187	0.936	0.767	5	S100a4
1.90668e-77	0.607927	0.869	0.618	5	Napsa
2.07766e-77	0.642865	0.361	0.151	5	Ramp1
1.79722e-75	0.750985	0.516	0.263	5	Mcemp1
5.99918e-74	0.613218	0.511	0.333	5	Stk17b
6.73307e-74	0.743008	0.494	0.208	5	Gm9733
1.46692e-73	0.562524	0.864	0.737	5	Ptprc
5.30546e-72	0.615347	0.257	0.076	5	Add3
1.26908e-70	0.637373	0.366	0.143	5	Cd244
1.7351e-70	0.580039	0.406	0.239	5	Ap1s2
1.62606e-64	0.572838	0.717	0.589	5	Ahnak
3.54315e-64	0.549924	0.599	0.461	5	Tgfb1
4.11514e-64	0.695665	0.434	0.223	5	Trf
6.37706e-63	0.520081	0.793	0.7	5	Nfe2l2
1.14336e-62	0.585446	0.449	0.269	5	Itgb7
4.42253e-61	0.675053	0.667	0.512	5	Anxa1
6.08954e-60	0.618003	0.523	0.321	5	Cyp4f18
7.39989e-59	0.520192	0.739	0.613	5	BC028528
1.20287e-56	0.538408	0.907	0.753	5	Plaur
3.37332e-55	0.605986	0.364	0.186	5	Pou2f2
9.02236e-54	0.522984	0.703	0.585	5	Ier2
3.46962e-53	0.512214	0.644	0.497	5	Emb
3.30038e-52	0.584796	0.295	0.106	5	Cx3cr1
5.22432e-52	0.520715	0.547	0.372	5	Filip1l
1.30937e-51	0.526533	0.696	0.5	5	Irf1
2.8752e-49	0.522004	0.52	0.351	5	Itga4
4.59618e-49	0.57656	0.292	0.124	5	Trem3
1.13724e-47	0.716546	0.425	0.213	5	F13a1
1.18296e-47	0.518353	0.62	0.487	5	Sirpb1c
3.08135e-42	0.594191	0.392	0.188	5	Fn1
1.65331e-37	0.628104	0.437	0.321	5	Tmem176b
1.51275e-36	0.696386	0.302	0.165	5	Id3
3.01728e-33	0.692166	0.356	0.154	5	Slpi
0	3.85248	0.969	0.267	6	Ccl5
0	3.05258	0.975	0.059	6	Ccr7
0	2.76581	0.865	0.024	6	Fscn1
0	2.46969	0.931	0.066	6	Tbc1d4
0	2.45019	0.881	0.059	6	Serpinb6b
0	2.13954	0.966	0.227	6	Tmem123
0	2.13051	0.984	0.347	6	Samsn1
3.92215e-299	1.6542	0.887	0.257	6	Lactb
5.45003e-291	1.83457	0.708	0.008	6	Gm13546
3.76739e-286	1.81588	0.865	0.221	6	Glipr2
1.4382e-284	1.98981	0.853	0.127	6	Serpinb9
6.83521e-274	2.13127	0.812	0.061	6	Ramp3
3.61249e-267	1.63651	0.765	0.033	6	Socs2
5.40903e-265	1.32833	0.649	0.006	6	Cacnb3
4.95107e-255	1.6198	0.821	0.129	6	Rogdi
1.82794e-247	1.28912	0.906	0.668	6	Txndc17
5.32008e-247	1.37428	0.834	0.497	6	Rnaset2a
1.13609e-246	1.25802	0.984	0.859	6	Rps27l
5.89011e-244	1.67471	0.909	0.367	6	Tuba1a
2.37049e-243	2.02882	0.721	0.032	6	Ccl22
1.29268e-238	1.66008	0.712	0.023	6	Cd200
8.14021e-236	1.61384	0.865	0.355	6	Pkib
2.86394e-235	1.29208	0.906	0.42	6	Iscu
3.17231e-229	1.68032	0.824	0.276	6	Gyg
8.97118e-226	1.3412	0.975	0.558	6	Syngr2
3.2693e-224	1.51172	0.661	0.017	6	Il4i1
1.07326e-218	1.42309	0.796	0.155	6	Ktn1
9.67031e-215	1.59314	0.981	0.495	6	Id2
1.60705e-210	1.42063	0.812	0.148	6	Relb
6.09423e-210	1.33665	0.994	0.71	6	Bcl2a1b
1.60348e-208	1.3418	0.671	0.042	6	Stat4
2.78084e-196	1.29952	0.997	0.72	6	Lsp1
9.60659e-194	1.29792	0.984	0.597	6	Bcl2a1d
1.57989e-190	1.26622	0.655	0.056	6	Spint2
8.26325e-186	1.13567	0.492	0.005	6	Nudt17
3.95523e-183	1.1816	0.574	0.024	6	Net1
8.51306e-175	1.27089	0.618	0.1	6	Cmc2
3.61106e-174	1.27243	0.69	0.087	6	Birc2
1.7486e-171	1.2421	0.887	0.36	6	Cnn2
4.92374e-167	1.27422	0.909	0.342	6	Traf1
1.17459e-166	1.50632	0.536	0.035	6	Bcl2l14
5.6631e-165	2.2991	0.539	0.02	6	Il12b
3.00979e-162	1.29339	0.812	0.295	6	C130026I21Rik
3.98406e-156	1.3418	0.944	0.45	6	Marcksl1
8.10935e-154	1.24319	0.752	0.445	6	Epsti1
1.75107e-151	1.42655	0.495	0.044	6	Zmynd15
3.75191e-150	1.61814	0.9	0.307	6	Cd63
5.00729e-144	1.02369	0.461	0.029	6	Actn1
1.11144e-143	1.25787	0.9	0.486	6	Bcl2a1a
1.86958e-142	1.27181	0.586	0.193	6	Uap1
2.75784e-142	1.1657	0.881	0.489	6	Sp140
1.28907e-141	1.38886	0.806	0.212	6	Tmem176a
1.77681e-139	1.12125	0.727	0.156	6	Pik3r1
5.73748e-137	1.30154	0.633	0.079	6	Flrt3
1.36104e-135	0.947455	0.467	0.023	6	Ly75
9.73022e-135	1.22325	0.58	0.123	6	Tspan3
1.01794e-134	0.923508	0.439	0.017	6	Cacna1s
1.13636e-134	1.23679	0.705	0.199	6	Ncoa7
5.50536e-134	1.16986	0.508	0.054	6	Gnb4
6.37945e-132	1.06752	0.768	0.228	6	Myo1g
1.92976e-126	0.972923	0.875	0.594	6	Rgs10
9.1478e-126	1.11443	0.755	0.221	6	Zfp36l1
1.79664e-125	1.14182	0.552	0.093	6	Hmgn3
1.89063e-123	0.778783	1	0.929	6	Psme2
4.23794e-118	0.997426	0.552	0.074	6	Lrrk1
1.04378e-116	1.02355	0.317	0.002	6	Tnfrsf4
2.1933e-116	1.00431	0.646	0.172	6	Dynll2
2.01821e-115	0.89639	0.476	0.043	6	Dnajc12
6.39994e-115	0.997836	0.843	0.449	6	Tnfaip8
5.89359e-114	1.24952	0.922	0.526	6	AW112010
2.25021e-113	1.02949	0.84	0.346	6	H2-Q7
2.08872e-109	0.974539	0.589	0.182	6	Nudt9
7.15365e-108	1.01689	0.661	0.163	6	Pcgf5
1.87649e-107	1.06259	0.486	0.066	6	Insl6
4.06527e-107	0.955315	0.906	0.494	6	Cytip
8.81894e-107	0.833788	0.298	0.003	6	Slc27a3
3.10804e-103	0.946956	0.492	0.089	6	Nostrin
4.80923e-103	0.94416	0.439	0.058	6	Specc1
9.55505e-103	0.887022	0.461	0.048	6	Tmem39a
2.21731e-102	0.877987	0.514	0.062	6	Tmcc3
1.39845e-100	0.927267	0.837	0.424	6	Selplg
1.34462e-99	0.968201	0.774	0.348	6	Wnk1
1.34037e-98	0.970651	0.718	0.337	6	Pmvk
1.00048e-97	0.730996	0.987	0.884	6	Psme1
1.03891e-95	1.00724	0.712	0.263	6	Anxa3
3.13772e-94	0.990844	0.887	0.487	6	Cxcl16
8.50517e-94	0.951553	0.903	0.499	6	Gadd45b
1.07911e-93	0.961738	0.458	0.101	6	Pdlim4
1.87504e-93	0.64212	0.991	0.89	6	Pfdn5
8.26947e-93	1.06704	0.934	0.647	6	Irf8
1.04774e-92	0.772384	0.429	0.043	6	Poglut1
1.5769e-92	0.682286	0.351	0.016	6	Ankrd33b
2.43733e-92	0.957516	0.677	0.229	6	Rap2b
2.8971e-92	0.951934	0.69	0.279	6	Ogfrl1
3.05214e-92	0.765374	0.395	0.036	6	Plxnc1
8.41017e-92	0.875336	0.715	0.345	6	Zfand6
1.24966e-91	1.05749	0.824	0.302	6	Tmem176b
2.21636e-91	0.865309	0.944	0.683	6	Rel
3.6479e-91	1.02569	0.768	0.283	6	Arl5c
8.35946e-88	0.8823	0.928	0.764	6	Tagln2
1.05209e-86	0.833107	0.489	0.076	6	D930015E06Rik
4.33032e-86	0.893876	0.574	0.188	6	Ctnna1
5.30275e-86	0.702684	0.944	0.731	6	Sri
5.3872e-86	0.920319	0.611	0.164	6	Map4k4
1.56636e-85	0.870215	0.502	0.074	6	Il15ra
3.65854e-83	0.678362	0.373	0.03	6	Rabgap1l
5.86054e-83	0.898141	0.674	0.211	6	Etv3
6.10336e-83	0.690014	0.361	0.032	6	Rras2
8.7906e-83	0.881281	0.818	0.341	6	Itga4
3.28739e-82	0.870098	0.586	0.205	6	Ppdpf
2.41486e-81	0.654963	0.323	0.018	6	Gypc
3.08267e-81	0.656083	0.953	0.871	6	Ostf1
7.1761e-80	0.742935	0.815	0.489	6	Mrpl14
1.1343e-79	0.803223	0.853	0.504	6	Marcks
2.95398e-77	0.880436	0.589	0.166	6	St8sia4
2.0143e-76	0.815194	0.483	0.144	6	Csrp1
2.01688e-75	0.831622	0.586	0.189	6	Mif4gd
5.32316e-74	0.814529	0.514	0.132	6	Swap70
6.97609e-74	0.883922	0.724	0.259	6	4930523C07Rik
2.87603e-73	0.846933	0.552	0.154	6	Nr4a3
2.00561e-72	0.798468	0.746	0.383	6	Rab8b
7.49139e-70	0.917806	0.395	0.053	6	Eno3
1.47975e-69	0.801157	0.48	0.096	6	N4bp2l1
6.65316e-69	0.726342	0.426	0.072	6	P2ry10
1.64921e-67	1.08408	0.796	0.391	6	Fabp5
1.38289e-66	0.702596	0.408	0.083	6	Tpm1
4.70445e-66	0.868754	0.605	0.21	6	Avpi1
2.06543e-65	0.748799	0.944	0.677	6	Cd83
9.43204e-65	0.515633	0.251	0.013	6	Pxmp2
1.40766e-64	0.776361	0.511	0.171	6	Eva1b
3.99028e-64	0.678415	0.386	0.056	6	Map3k14
5.15418e-64	0.720911	0.426	0.086	6	H2-Q6
1.85965e-63	0.805599	0.552	0.159	6	Nrip1
1.79014e-62	0.546157	0.332	0.037	6	Tbc1d8
1.12045e-61	0.753526	0.561	0.216	6	Polb
4.16752e-61	0.803423	0.812	0.446	6	Tubb5
4.41724e-61	0.682865	0.408	0.072	6	Rassf3
5.50041e-61	0.69718	0.373	0.068	6	Rasa2
2.74016e-60	0.768036	0.893	0.728	6	H2afz
5.12754e-60	0.549145	0.288	0.03	6	Flt3
8.7593e-60	0.782	0.683	0.329	6	Stat3
1.08174e-59	0.690056	0.708	0.388	6	Psmg4
1.9522e-59	0.71718	0.489	0.18	6	Smarce1
4.41095e-59	0.7647	0.652	0.231	6	Bhlhe40
1.69998e-55	0.743799	0.442	0.134	6	Cbfa2t3
5.60533e-55	0.740124	0.254	0.018	6	Car2
1.50941e-54	0.635776	0.263	0.033	6	Kdm4a
4.28821e-54	0.678896	0.342	0.11	6	Ndnl2
1.19343e-53	0.656342	0.473	0.138	6	Cpne2
1.29213e-53	0.683577	0.696	0.364	6	Fam32a
4.88287e-53	0.696993	0.627	0.316	6	Rnf115
1.05329e-52	0.645025	0.301	0.053	6	Lima1
1.21512e-52	0.681361	0.505	0.179	6	Fnbp1
1.47733e-52	0.680834	0.868	0.509	6	Basp1
1.89396e-52	0.744708	0.467	0.142	6	Arhgap31
1.4338e-51	0.761025	0.335	0.066	6	Cd1d1
4.21081e-51	0.696423	0.498	0.153	6	Gfpt1
6.94535e-51	0.663373	0.718	0.346	6	Apobec3
1.45746e-50	0.503157	0.292	0.034	6	Ccser2
2.90867e-50	0.758248	0.655	0.324	6	Zfos1
4.23635e-50	0.653145	0.746	0.402	6	Nfkbib
5.03942e-50	0.661405	0.712	0.488	6	Slc25a4
1.77534e-49	0.665253	0.455	0.154	6	Mthfd2
1.77632e-49	0.62099	0.539	0.183	6	Spr
2.44407e-49	0.796901	0.627	0.234	6	AA467197
2.81853e-49	0.588549	0.335	0.068	6	Aebp2
4.18275e-49	0.520599	0.94	0.738	6	Arpp19
6.53601e-49	0.625426	0.768	0.461	6	Supt4a
3.64262e-47	0.624911	0.423	0.114	6	Jak2
5.94575e-47	1.11335	0.31	0.044	6	Ccl17
2.6029e-46	0.730023	0.715	0.371	6	Filip1l
2.68563e-46	0.545616	0.32	0.066	6	Fnbp1l
4.15644e-46	0.559121	0.26	0.045	6	Tnfrsf18
1.22484e-45	0.712024	0.345	0.089	6	Cdc42ep3
2.93563e-45	0.65548	0.408	0.114	6	Bmp2k
6.89363e-45	0.662998	0.646	0.368	6	Pla2g16
1.81078e-44	0.604783	0.489	0.168	6	Stk4
9.51871e-44	0.534067	0.84	0.613	6	2700060E02Rik
2.44634e-43	0.567139	0.357	0.098	6	Polr3c
5.35135e-43	0.630645	0.426	0.115	6	Adrbk2
6.54573e-43	0.52135	0.693	0.605	6	Tmbim4
9.96964e-43	0.560909	0.853	0.633	6	Itgb1
2.74899e-42	0.52194	0.304	0.069	6	Dph5
3.39202e-42	0.624844	0.721	0.404	6	Ptms
2.65013e-41	0.518643	0.31	0.059	6	Inpp5b
4.91645e-41	0.666439	0.589	0.29	6	Batf3
8.72313e-41	0.628278	0.498	0.178	6	Tes
1.15452e-40	0.624378	0.734	0.413	6	Clic4
4.91519e-40	0.553597	0.304	0.138	6	Gnl2
5.84509e-40	0.546993	0.376	0.093	6	Pdcd1lg2
1.07433e-39	0.627627	0.545	0.269	6	Tctex1d2
1.10731e-39	0.585892	0.386	0.093	6	Il7r
1.1761e-39	0.563328	0.442	0.159	6	Pigyl
1.55002e-39	0.536144	0.878	0.651	6	Arf4
1.73332e-39	0.529917	0.329	0.081	6	Sdhaf1
6.21865e-39	0.516807	0.357	0.084	6	Epb41
4.32592e-38	0.584956	0.433	0.139	6	Cd80
6.84085e-38	0.54354	0.382	0.104	6	Rftn1
1.75096e-37	0.552344	0.414	0.126	6	Nfkb2
1.87414e-37	0.55469	0.492	0.172	6	Auh
6.5211e-37	0.536383	0.426	0.133	6	Dip2b
7.8521e-37	0.547156	0.433	0.169	6	Htra2
1.41057e-36	0.506994	0.824	0.594	6	Dnajc8
9.22791e-36	0.559185	0.68	0.36	6	Ikbkb
1.2564e-35	0.628186	0.517	0.211	6	Herpud1
1.5049e-35	0.527054	0.342	0.087	6	Plscr1
2.03618e-35	0.616135	0.339	0.093	6	Pfkfb3
8.08704e-35	0.523322	0.937	0.756	6	Klf6
1.27237e-34	0.550304	0.436	0.151	6	Il21r
4.84961e-34	0.543564	0.755	0.497	6	Cox7a2l
2.01988e-33	0.730881	0.774	0.463	6	Rgs1
4.31685e-33	0.553671	0.354	0.16	6	Acadm
9.51205e-33	0.543881	0.47	0.214	6	Pafah1b3
1.96343e-32	0.531722	0.404	0.14	6	Tbc1d15
2.04458e-32	0.860886	0.398	0.136	6	Rrad
1.06105e-31	0.50841	0.73	0.504	6	Nap1l1
6.64066e-31	0.519034	0.298	0.077	6	Pcyt1a
8.95634e-31	0.559959	0.442	0.198	6	Gpd2
9.74776e-31	0.571389	0.652	0.37	6	Dusp5
1.43458e-30	0.511396	0.467	0.212	6	Tbrg1
5.2049e-30	0.566153	0.448	0.164	6	Ndrg1
1.2619e-29	0.537937	0.665	0.4	6	Got1
1.32647e-29	0.532005	0.58	0.323	6	Ccdc50
1.34052e-29	0.664468	0.508	0.281	6	Ddt
5.34883e-28	0.56659	0.426	0.162	6	Grasp
4.34127e-27	0.504803	0.451	0.239	6	Akap9
8.57357e-26	0.560095	0.542	0.311	6	Gpr65
9.89212e-26	0.501598	0.414	0.171	6	Rab9
2.29379e-25	0.53129	0.42	0.182	6	Nabp1
1.79169e-24	0.50124	0.514	0.279	6	Ccdc88a
3.35946e-21	0.611078	0.611	0.414	6	Ccnd2
8.05847e-206	1.58534	0.902	0.019	7	Xcr1
5.37337e-166	1.60601	0.948	0.078	7	Cd24a
2.89518e-153	1.46502	0.967	0.505	7	Ppt1
3.20648e-123	0.946527	0.66	0.016	7	Sept6
7.67764e-120	0.88003	0.608	0.01	7	Itgae
9.74374e-119	1.01524	0.752	0.04	7	Clec9a
9.33159e-115	0.738162	0.542	0.005	7	Gcsam
8.025e-112	1.38181	0.98	0.376	7	Ckb
2.68195e-106	1.27772	0.791	0.075	7	Tnni2
1.82894e-96	0.698007	0.471	0.005	7	Ffar4
1.8381e-95	0.807614	1	0.864	7	H2-Ab1
6.64101e-89	0.904867	0.725	0.063	7	Wdfy4
1.29916e-88	1.12633	1	0.654	7	Irf8
1.51521e-88	1.10778	1	0.614	7	Naaa
2.96173e-88	1.03032	0.824	0.124	7	Naga
7.05575e-85	0.66603	0.536	0.019	7	Btla
6.59839e-84	0.654039	0.484	0.011	7	Plpp1
4.53647e-83	0.702848	1	0.858	7	H2-Aa
3.21326e-82	0.790826	1	0.812	7	H2-Eb1
4.91648e-79	0.542646	0.405	0.005	7	Cxcr3
7.65237e-72	0.728215	0.641	0.062	7	H2-Ob
9.52381e-72	0.629454	0.529	0.032	7	Flt3
2.26619e-71	0.867567	0.987	0.771	7	Atpif1
2.35596e-68	0.655374	0.49	0.024	7	Tlr3
2.49676e-68	0.783605	0.993	0.812	7	Psmb9
3.75135e-65	0.758922	0.627	0.069	7	44445
2.05955e-63	0.855253	0.993	0.689	7	Plbd1
1.19682e-61	1.08523	0.817	0.201	7	Gpr171
1.72777e-61	0.544474	0.575	0.077	7	Spint2
1.85272e-61	0.577874	0.307	0.003	7	Fcrla
1.41697e-58	0.536854	0.804	0.213	7	H2-DMb2
3.9203e-58	0.79843	0.948	0.347	7	Cd9
2.81171e-56	0.518856	0.373	0.013	7	Gpr33
2.1174e-54	0.726884	0.693	0.127	7	Amica1
4.99918e-53	0.708722	0.974	0.725	7	Eef1b2
1.63673e-52	0.517232	0.595	0.109	7	H2-Oa
1.01837e-50	0.771097	0.935	0.369	7	Pkib
8.85507e-50	0.882398	0.627	0.108	7	Cadm1
3.35951e-49	0.760382	0.778	0.215	7	Txndc15
4.01489e-49	0.809204	0.804	0.26	7	Acadl
1.17089e-48	0.762016	1	0.917	7	Txn1
1.01039e-46	0.753096	0.739	0.193	7	Hmgn1
1.32891e-46	0.784118	0.98	0.643	7	Gm2a
1.55229e-45	0.702631	0.948	0.447	7	Ppp1r11
6.77156e-43	0.653092	0.752	0.21	7	Ppm1m
9.18299e-43	0.789496	0.752	0.214	7	Ncoa7
1.43848e-42	0.747113	0.876	0.334	7	Rnase6
8.14876e-42	0.613526	0.641	0.142	7	Ccdc107
1.09361e-38	0.635123	0.739	0.226	7	Ahr
7.07303e-38	0.701742	0.673	0.186	7	Unc119
1.83316e-37	0.679966	0.895	0.456	7	Mrpl42
5.91309e-37	0.680669	0.895	0.409	7	Ptms
6.25187e-37	0.548808	0.66	0.174	7	Shtn1
1.10562e-36	0.725757	0.588	0.141	7	Cks1b
1.50891e-36	0.843762	0.301	0.018	7	Plet1
2.04157e-36	0.603367	0.98	0.657	7	Tbca
2.54816e-36	0.743515	0.699	0.215	7	Herpud1
5.52831e-36	0.625887	0.895	0.398	7	Gng12
5.9039e-36	0.688199	0.66	0.206	7	Dctpp1
1.51289e-35	0.65562	0.915	0.458	7	Cyb5a
1.98178e-35	0.610056	0.797	0.293	7	Arpc5l
2.24902e-33	0.50401	0.647	0.186	7	Fnbp1
2.5173e-33	0.841692	0.725	0.444	7	Hmgb2
4.61039e-33	0.511324	0.686	0.214	7	Tbrg1
2.98968e-32	0.569847	0.948	0.632	7	Ndufb11
2.01831e-30	0.51521	0.856	0.388	7	Rab7b
5.87471e-30	0.55194	0.765	0.297	7	Bloc1s2
1.49277e-29	0.690329	0.922	0.512	7	Id2
5.43862e-29	0.500551	0.556	0.147	7	Prelid2
6.88676e-29	0.5293	0.895	0.457	7	Mdh1
7.52133e-29	0.610525	0.954	0.573	7	Ifi205
1.35083e-28	0.509434	0.608	0.181	7	Mlec
3.33897e-28	0.663072	0.647	0.216	7	Hfe
5.4468e-28	0.505475	0.542	0.145	7	Olfm1
7.40285e-27	0.515927	0.516	0.135	7	Hhex
2.98417e-26	0.537123	0.974	0.803	7	Pdia3
4.79329e-26	0.505166	0.954	0.616	7	2700060E02Rik
2.36809e-25	0.548675	0.882	0.49	7	Slc25a4
3.48857e-25	0.503868	0.922	0.543	7	Rala
1.61998e-24	0.573952	0.373	0.086	7	Dut
1.16038e-23	0.573541	0.908	0.602	7	Rgs10
1.38302e-22	0.573206	0.895	0.56	7	Sdf2l1
1.67364e-19	0.525983	0.771	0.392	7	Fdps
6.47476e-17	0.747267	0.275	0.066	7	2810417H13Rik
1.11404e-14	0.641161	0.346	0.117	7	Stmn1
