## Supplemental Table 2 for "Holistic Characterization of Tumor Monocyte-to-Macrophage Differentiation Integrates Distinct Immune Phenotypes in Kidney Cancer"

### Sheet: H_KID_TUM_MY_0.4_Small_MONO_MAC
Cluster Name	p_val	avg_logFC	pct.1	pct.2	p_val_adj	cluster	gene
CD14+ Mono-int	5.4408e-122	0.580644	0.302	0.13	1.01591e-117	0	LYPD3
	0	0.521403	0.994	0.9	0	0	S100A9
	4.15886e-165	0.495775	0.765	0.555	7.76542e-161	0	EREG
	3.22577e-155	0.478348	0.823	0.667	6.02316e-151	0	CHMP1B
	4.3288e-281	0.475793	0.789	0.415	8.08273e-277	0	VCAN
	0	0.475688	0.999	0.977	0	0	LYZ
	5.28933e-107	0.46291	0.365	0.183	9.87624e-103	0	IL1RN
	5.38373e-121	0.456874	0.804	0.643	1.00525e-116	0	TWISTNB
	2.23879e-214	0.45625	0.31	0.087	4.18027e-210	0	NRG1
	1.26854e-213	0.428699	0.72	0.398	2.36862e-209	0	THBS1
	1.39154e-84	0.420895	0.717	0.567	2.59829e-80	0	C15orf48
	6.76607e-92	0.413037	0.368	0.199	1.26336e-87	0	RP11-295G20.2
	1.23777e-124	0.408006	0.302	0.121	2.31117e-120	0	CLU
	4.58272e-241	0.403638	0.978	0.781	8.55686e-237	0	FCN1
CD14+ Monocytes	0	1.27513	0.996	0.904	0	1	S100A8
	0	1.26349	0.808	0.424	0	1	S100A12
	0	1.05005	0.987	0.904	0	1	S100A9
	7.96625e-276	0.926825	0.622	0.352	1.48746e-271	1	DUSP6
	2.00123e-186	0.889722	0.383	0.169	3.7367e-182	1	HIST1H1C
	1.92663e-224	0.868875	0.659	0.426	3.5974e-220	1	THBS1
	0	0.857929	0.785	0.554	0	1	ACSL1
	0	0.829496	0.97	0.881	0	1	CXCL2
	0	0.807932	0.992	0.953	0	1	NAMPT
	1.4447e-250	0.79683	0.664	0.445	2.69754e-246	1	ATP2B1
	0	0.782641	0.975	0.92	0	1	CXCL8
	4.96113e-294	0.779174	0.727	0.444	9.26342e-290	1	VCAN
	2.9476e-92	0.768384	0.616	0.505	5.50377e-88	1	CXCL3
	6.03467e-169	0.752201	0.619	0.447	1.12679e-164	1	NUMB
	1.01682e-254	0.71901	0.785	0.618	1.89861e-250	1	PPIF
	5.7283e-293	0.637706	0.973	0.962	1.06959e-288	1	TIMP1
	0	0.63371	0.916	0.847	0	1	MCL1
	3.97151e-79	0.61881	0.791	0.771	7.4156e-75	1	CCL20
	1.88585e-66	0.60575	0.457	0.338	3.52126e-62	1	TNFAIP6
	0	0.599963	0.994	0.989	0	1	PLAUR
	4.34148e-118	0.597475	0.569	0.414	8.1064e-114	1	ATP13A3
	5.8105e-81	0.585466	0.411	0.277	1.08494e-76	1	CD93
	0	0.584536	1	1	0	1	FTH1
	3.76349e-144	0.580044	0.685	0.535	7.02719e-140	1	AQP9
	9.76517e-91	0.578671	0.381	0.238	1.82335e-86	1	VNN2
	1.18131e-63	0.571804	0.52	0.425	2.20574e-59	1	THBD
	2.05908e-226	0.561966	0.878	0.843	3.84472e-222	1	POMP
	0	0.558664	0.996	0.997	0	1	SRGN
	6.53769e-91	0.531368	0.596	0.474	1.22072e-86	1	GK
	1.85104e-68	0.528091	0.467	0.365	3.45627e-64	1	SLA
	0	0.527037	0.996	0.978	0	1	LYZ
	4.12067e-49	0.516766	0.369	0.274	7.69412e-45	1	RP11-670E13.6
	2.63896e-72	0.515997	0.527	0.42	4.92747e-68	1	B3GNT5
	1.10262e-174	0.511307	0.838	0.745	2.0588e-170	1	PLEK
	2.717e-78	0.504717	0.625	0.529	5.07319e-74	1	NLRP3
	7.19776e-59	0.502625	0.32	0.208	1.34397e-54	1	SELL
	4.80523e-245	0.502437	0.925	0.804	8.97232e-241	1	FCN1
	2.41821e-87	0.49938	0.617	0.516	4.51529e-83	1	TREM1
	6.76936e-52	0.49895	0.486	0.412	1.26397e-47	1	IFNGR2
	3.8314e-56	0.497137	0.527	0.452	7.154e-52	1	MNDA
	3.24016e-163	0.491736	0.821	0.745	6.05003e-159	1	CD44
	4.40873e-88	0.490834	0.608	0.493	8.23198e-84	1	BASP1
	5.67438e-169	0.478765	0.852	0.762	1.05952e-164	1	SAMSN1
	1.04004e-66	0.477128	0.51	0.402	1.94197e-62	1	SLC2A3
	1.89466e-56	0.471427	0.551	0.487	3.53772e-52	1	NDUFB9
	7.18077e-66	0.470799	0.539	0.441	1.34079e-61	1	EHD1
	4.03523e-251	0.468594	0.93	0.929	7.53458e-247	1	CD63
	0	0.464232	0.992	0.989	0	1	SOD2
	7.73551e-43	0.453626	0.497	0.439	1.44437e-38	1	PNPLA8
	8.87357e-168	0.452342	0.957	0.921	1.65687e-163	1	BCL2A1
	0	0.442479	0.989	0.99	0	1	S100A6
	3.99415e-41	0.44202	0.664	0.653	7.45787e-37	1	WTAP
	4.02839e-77	0.438237	0.694	0.661	7.52182e-73	1	SLC11A1
	7.28068e-53	0.433039	0.536	0.464	1.35945e-48	1	JMJD1C
	2.30033e-35	0.427598	0.435	0.375	4.29518e-31	1	TLR2
	4.92692e-46	0.416837	0.576	0.531	9.19954e-42	1	LCP1
	3.03793e-33	0.410617	0.417	0.345	5.67242e-29	1	PHLDA1
	1.41495e-18	0.410342	0.377	0.328	2.64199e-14	1	PTGS2
	3.7233e-55	0.409524	0.638	0.605	6.95214e-51	1	TNFRSF1B
	3.2425e-87	0.408981	0.748	0.73	6.05439e-83	1	SUB1
	3.40636e-31	0.407354	0.455	0.388	6.36035e-27	1	VEGFA
	1.09843e-34	0.403217	0.414	0.343	2.05098e-30	1	LINC00936
	2.83856e-35	0.402171	0.574	0.555	5.30016e-31	1	GCA
	4.02527e-32	0.400396	0.412	0.352	7.51598e-28	1	FLNA
IFN-Responsive CD16+ Monocytes	0	1.19119	0.953	0.722	0	2	MT2A
	0	1.15772	0.94	0.55	0	2	IFITM3
	0	1.15319	0.809	0.449	0	2	SOD1
	4.18873e-292	1.12825	0.738	0.434	7.8212e-288	2	ISG15
	0	1.09093	0.939	0.503	0	2	LINC01272
	0	1.02562	0.85	0.343	0	2	FCGR3A
	0	0.982898	0.321	0.053	0	2	FFAR3
	0	0.924418	0.99	0.801	0	2	IFITM2
	8.31622e-273	0.919633	0.637	0.349	1.5528e-268	2	IRF7
	0	0.911149	0.73	0.294	0	2	LILRB2
	0	0.910566	0.627	0.234	0	2	RHOC
	2.32013e-231	0.877986	0.353	0.116	4.33215e-227	2	VMO1
	0	0.877742	0.762	0.38	0	2	HN1
	0	0.876124	0.423	0.113	0	2	CDKN1C
	0	0.871522	0.998	0.931	0	2	LST1
	0	0.81453	0.8	0.5	0	2	MRPL18
	1.48588e-227	0.805896	0.694	0.428	2.77444e-223	2	HMOX1
	0	0.797012	0.986	0.752	0	2	CD52
	0	0.791647	0.813	0.524	0	2	PTGES3
	4.67848e-147	0.790489	0.681	0.474	8.73565e-143	2	HSPA6
	0	0.780221	0.779	0.419	0	2	MS4A7
	0	0.778991	0.491	0.148	0	2	LY6E
	0	0.77602	0.636	0.22	0	2	LILRA5
	0	0.752173	0.987	0.879	0	2	HSPE1
	0	0.751433	0.893	0.596	0	2	NAP1L1
	3.5111e-277	0.746501	0.778	0.494	6.55593e-273	2	ISG20
	0	0.744231	0.85	0.526	0	2	HES4
	1.74271e-253	0.732553	0.815	0.552	3.25398e-249	2	TSC22D3
	5.24139e-278	0.729847	0.699	0.398	9.78672e-274	2	CACYBP
	4.11533e-218	0.724826	0.736	0.491	7.68415e-214	2	CLEC2B
	0	0.721771	1	0.99	0	2	RPS19
	3.6789e-307	0.712507	0.335	0.075	6.86923e-303	2	ZNF703
	0	0.700783	0.986	0.877	0	2	COTL1
	0	0.698851	0.416	0.108	0	2	ICAM2
	0	0.695596	0.976	0.821	0	2	DNAJA1
	0	0.670573	0.981	0.824	0	2	HSPA8
	5.68819e-272	0.665964	0.963	0.821	1.0621e-267	2	UBB
	9.05428e-277	0.661777	0.336	0.083	1.69062e-272	2	FAM110A
	1.39814e-273	0.6553	0.497	0.195	2.6106e-269	2	CYTIP
	5.91858e-168	0.653051	0.611	0.372	1.10512e-163	2	DOK2
	0	0.651257	0.966	0.762	0	2	HSPD1
	3.75836e-306	0.629472	0.484	0.165	7.01762e-302	2	MTSS1
	3.82996e-179	0.625205	0.537	0.291	7.15131e-175	2	CTSC
	1.69668e-288	0.624301	0.332	0.077	3.16804e-284	2	IL3RA
	4.91082e-173	0.615739	0.646	0.391	9.16949e-169	2	BIRC3
	4.697e-195	0.610012	0.978	0.892	8.77023e-191	2	UBC
	1.50972e-252	0.608348	0.996	0.939	2.81895e-248	2	HSPB1
	3.92877e-278	0.595015	0.317	0.072	7.3358e-274	2	S1PR4
	6.26447e-216	0.590638	0.389	0.136	1.1697e-211	2	FPR2
	2.24592e-153	0.580809	0.535	0.304	4.19357e-149	2	PMAIP1
	7.04731e-236	0.577331	0.433	0.162	1.31587e-231	2	LRRC25
	1.12407e-204	0.574904	0.518	0.243	2.09887e-200	2	WARS
	6.54686e-183	0.573982	0.712	0.451	1.22243e-178	2	FKBP4
	2.13672e-218	0.569049	0.624	0.343	3.98968e-214	2	FAM26F
	1.25826e-194	0.564241	0.74	0.51	2.34942e-190	2	IFI30
	4.46344e-178	0.558909	0.836	0.643	8.33413e-174	2	ZFAND5
	3.38422e-209	0.557092	0.477	0.212	6.31901e-205	2	PTPN6
	2.05747e-199	0.544692	0.535	0.267	3.84171e-195	2	NAAA
	6.32965e-157	0.542913	0.695	0.467	1.18187e-152	2	ARL4A
	1.60232e-256	0.541716	0.891	0.679	2.99184e-252	2	PPDPF
	9.2764e-229	0.537801	0.799	0.532	1.73209e-224	2	STXBP2
	7.76012e-79	0.53186	0.409	0.245	1.44897e-74	2	APOBEC3A
	4.90184e-261	0.529248	0.989	0.872	9.15271e-257	2	DNAJB1
	8.64919e-175	0.529104	0.671	0.424	1.61498e-170	2	NUDC
	0	0.520339	0.996	0.943	0	2	HSPA1A
	4.87951e-176	0.512648	0.602	0.348	9.11102e-172	2	MS4A4A
	2.64732e-111	0.511064	0.313	0.145	4.94308e-107	2	TUBA1A
	2.60332e-165	0.510876	0.469	0.229	4.86092e-161	2	SNN
	1.03818e-80	0.500586	0.477	0.317	1.93848e-76	2	TOB1
	7.75937e-168	0.49889	0.721	0.477	1.44883e-163	2	CHORDC1
	7.27978e-144	0.491123	0.477	0.259	1.35928e-139	2	DEDD2
	1.21276e-204	0.487912	0.306	0.089	2.26446e-200	2	ADA
	1.42725e-82	0.480834	0.674	0.526	2.66497e-78	2	FGL2
	4.34586e-225	0.479911	0.973	0.846	8.11458e-221	2	HSP90AB1
	3.73186e-187	0.476928	0.433	0.184	6.96813e-183	2	MYO1G
	4.96402e-227	0.469188	0.88	0.666	9.26882e-223	2	RNASET2
	1.37762e-44	0.468728	0.426	0.301	2.5723e-40	2	HES1
	2.19578e-156	0.46824	0.441	0.208	4.09995e-152	2	CNIH4
	1.08262e-90	0.467538	0.53	0.335	2.02147e-86	2	TXNIP
	7.27432e-145	0.464517	0.633	0.41	1.35826e-140	2	AHSA1
	6.28229e-166	0.459115	0.573	0.315	1.17303e-161	2	LIMD2
	4.58277e-151	0.459098	0.859	0.667	8.55696e-147	2	NR4A1
	1.04928e-151	0.457344	0.656	0.438	1.95921e-147	2	DRAP1
	2.48268e-293	0.456309	0.999	0.942	4.63566e-289	2	HSP90AA1
	1.38224e-129	0.45522	0.377	0.183	2.58093e-125	2	OSER1
	3.05694e-180	0.45458	0.329	0.118	5.70793e-176	2	EVL
	1.82293e-238	0.447469	0.984	0.833	3.40377e-234	2	HSPH1
	4.58334e-156	0.447136	0.655	0.411	8.55801e-152	2	ZNF706
	5.57207e-144	0.441591	0.611	0.378	1.04042e-139	2	STIP1
	1.32863e-129	0.438019	0.656	0.438	2.48082e-125	2	ABRACL
	6.34103e-126	0.43724	0.354	0.165	1.184e-121	2	HSPA4
	3.30484e-133	0.435177	0.719	0.515	6.17079e-129	2	SLC25A5
	2.73418e-148	0.429088	0.472	0.231	5.10526e-144	2	ICAM3
	3.49136e-145	0.424519	0.694	0.433	6.51906e-141	2	CFP
	3.59629e-131	0.42256	0.486	0.259	6.71499e-127	2	FAM45A
	8.7301e-127	0.420313	0.385	0.186	1.63008e-122	2	KCNAB2
	1.3485e-154	0.416611	0.447	0.21	2.51791e-150	2	PECAM1
	2.26235e-134	0.410734	0.365	0.165	4.22426e-130	2	BIN2
	3.52148e-234	0.410624	0.967	0.876	6.57531e-230	2	YBX1
	1.34637e-131	0.409428	0.341	0.149	2.51394e-127	2	ADGRE5
	4.38741e-154	0.405527	0.887	0.749	8.19217e-150	2	HLA-E
C1q+ TAM	0	2.06049	0.918	0.444	0	3	APOE
	0	1.75643	0.886	0.304	0	3	RGS1
	0	1.75503	0.845	0.244	0	3	C1QC
	0	1.74632	0.815	0.207	0	3	APOC1
	0	1.67588	0.995	0.761	0	3	HLA-DPA1
	0	1.65717	0.994	0.79	0	3	HLA-DPB1
	2.79246e-274	1.53821	0.746	0.402	5.21408e-270	3	JUN
	0	1.48923	0.841	0.339	0	3	C1QB
	0	1.43201	0.863	0.204	0	3	CD9
	0	1.42709	0.907	0.254	0	3	ALOX5AP
	0	1.41539	0.998	0.938	0	3	HLA-DRB1
	0	1.41382	1	0.971	0	3	CD74
	0	1.40701	0.938	0.387	0	3	HLA-DQA1
	0	1.30738	1	0.978	0	3	HLA-DRA
	0	1.27921	0.898	0.451	0	3	C1QA
	0	1.2507	0.989	0.781	0	3	HLA-DQB1
	0	1.19846	0.878	0.366	0	3	TUBA1B
	0	1.1793	0.716	0.121	0	3	VSIG4
	0	1.07249	0.618	0.087	0	3	TREM2
	0	1.04935	0.965	0.594	0	3	HLA-DMA
	0	1.04248	0.946	0.668	0	3	HSPA1B
	0	1.0409	0.815	0.304	0	3	YWHAH
	0	1.02707	0.748	0.314	0	3	EGR1
	1.21163e-259	0.967943	0.676	0.323	2.26236e-255	3	ATF3
	0	0.930694	0.652	0.149	0	3	AKR1B1
	0	0.925831	0.676	0.167	0	3	GSN
	0	0.916536	0.934	0.718	0	3	HERPUD1
	4.21805e-63	0.903123	0.796	0.682	7.87594e-59	3	CCL3L3
	6.97563e-209	0.87707	0.703	0.374	1.30249e-204	3	RHOB
	0	0.875316	0.784	0.306	0	3	HLA-DMB
	1.55712e-218	0.850776	0.885	0.661	2.90746e-214	3	BAG3
	0	0.844679	0.565	0.112	0	3	C3
	3.38129e-266	0.837493	0.431	0.123	6.31354e-262	3	PDK4
	3.94927e-172	0.829669	0.767	0.491	7.37408e-168	3	GPR183
	9.03073e-83	0.812652	0.7	0.486	1.68622e-78	3	HSPA6
	4.87709e-49	0.805545	0.806	0.688	9.10649e-45	3	FOS
	0	0.796767	0.566	0.157	0	3	LPAR6
	7.7359e-211	0.784408	0.799	0.493	1.44445e-206	3	SGK1
	1.42346e-227	0.765682	0.674	0.335	2.65789e-223	3	ZFP36L2
	0	0.765481	0.992	0.917	0	3	GPX1
	6.64033e-265	0.759822	0.911	0.678	1.23988e-260	3	ID2
	0	0.752495	0.715	0.257	0	3	CAPG
	1.48593e-307	0.734248	0.345	0.068	2.77454e-303	3	PLAU
	2.15363e-282	0.724802	0.72	0.349	4.02127e-278	3	TUBB4B
	0	0.714487	0.886	0.568	0	3	NPM1
	4.67509e-197	0.698839	0.978	0.899	8.72934e-193	3	UBC
	1.39027e-280	0.698183	0.932	0.665	2.59591e-276	3	CXCR4
	0	0.689211	0.616	0.212	0	3	ALDH2
	8.73625e-214	0.676969	0.929	0.736	1.63123e-209	3	GADD45B
	0	0.676642	0.415	0.057	0	3	LTC4S
	2.21253e-170	0.672785	0.349	0.115	4.13124e-166	3	SDS
	1.23009e-306	0.669975	0.91	0.595	2.29682e-302	3	MS4A6A
	7.64338e-25	0.660799	0.919	0.884	1.42717e-20	3	CCL3
	4.43096e-279	0.660581	0.478	0.146	8.2735e-275	3	GPR34
	3.49833e-206	0.64768	0.949	0.838	6.53208e-202	3	PPP1R15A
	5.59542e-156	0.645813	0.55	0.271	1.04478e-151	3	ZNF331
	1.30731e-276	0.64472	0.969	0.838	2.44102e-272	3	HSPA8
	2.33834e-138	0.644493	0.71	0.45	4.36616e-134	3	KLF4
	6.90817e-167	0.639114	0.699	0.402	1.28989e-162	3	CEBPD
	1.35817e-149	0.636178	0.603	0.322	2.53598e-145	3	AZI2
	2.25457e-277	0.635209	0.68	0.299	4.20973e-273	3	CTSH
	2.96939e-164	0.634943	0.55	0.259	5.54444e-160	3	FABP5
	6.15278e-172	0.630084	0.967	0.831	1.14885e-167	3	UBB
	0	0.623934	0.413	0.069	0	3	SERPINF1
	0	0.62181	0.358	0.059	0	3	AXL
	4.93149e-162	0.621323	0.468	0.2	9.20807e-158	3	DNAJB4
	7.34955e-226	0.618367	0.986	0.882	1.37231e-221	3	DNAJB1
	3.99402e-113	0.615994	0.496	0.262	7.45763e-109	3	KLF2
	6.92065e-128	0.614051	0.598	0.335	1.29222e-123	3	TXNIP
	2.97773e-87	0.610337	0.77	0.571	5.56002e-83	3	RGS2
	2.24243e-283	0.592945	0.98	0.854	4.18707e-279	3	HSP90AB1
	0	0.592797	0.389	0.07	0	3	PLD4
	8.20803e-170	0.585761	0.862	0.684	1.5326e-165	3	CD83
	7.85835e-122	0.584019	0.309	0.116	1.46731e-117	3	SERPINH1
	7.35318e-291	0.58273	0.371	0.083	1.37299e-286	3	STMN1
	1.15827e-191	0.578946	0.625	0.305	2.16273e-187	3	LIPA
	7.30494e-174	0.578908	0.957	0.816	1.36398e-169	3	JUNB
	0	0.56964	0.999	0.947	0	3	HSPA1A
	0	0.568439	0.457	0.103	0	3	TM6SF1
	3.02608e-280	0.559807	0.581	0.206	5.65029e-276	3	PLXDC2
	1.93462e-89	0.558541	0.593	0.368	3.61233e-85	3	RGCC
	2.87858e-253	0.553831	0.923	0.69	5.37489e-249	3	C1orf162
	3.70267e-226	0.553205	0.576	0.235	6.91362e-222	3	CSF2RA
	1.72162e-294	0.54593	0.441	0.117	3.21462e-290	3	IL18
	0	0.532389	0.332	0.052	0	3	HTRA1
	0	0.532004	0.336	0.059	0	3	PKIB
	6.95631e-98	0.527924	0.302	0.123	1.29888e-93	3	CD69
	3.37813e-168	0.523861	0.782	0.502	6.30765e-164	3	FCGR2A
	1.08718e-108	0.522651	0.946	0.902	2.02997e-104	3	PLIN2
	3.11719e-232	0.521973	0.476	0.16	5.82042e-228	3	HEXA
	2.78265e-102	0.514266	0.864	0.694	5.19576e-98	3	ZFAND2A
	1.07365e-189	0.512289	0.807	0.51	2.00471e-185	3	PPT1
	6.67641e-301	0.511523	0.321	0.059	1.24662e-296	3	USP53
	1.78153e-203	0.510786	0.485	0.18	3.32648e-199	3	SLC1A3
	1.58995e-210	0.507671	0.538	0.212	2.96875e-206	3	TUBB
	2.18475e-80	0.503274	0.464	0.264	4.07936e-76	3	BTG2
	1.09987e-58	0.50246	0.443	0.273	2.05368e-54	3	TNF
	8.03696e-179	0.500658	0.458	0.178	1.50066e-174	3	MSR1
	1.80589e-166	0.492096	0.94	0.766	3.37197e-162	3	ZFP36
	1.57151e-191	0.489842	0.631	0.298	2.93432e-187	3	RGS10
	2.89809e-150	0.489646	0.494	0.224	5.41131e-146	3	UBE2S
	2.03335e-259	0.489623	0.382	0.098	3.79666e-255	3	ARHGAP18
	6.79375e-198	0.488667	0.417	0.141	1.26853e-193	3	CPM
	4.22816e-272	0.48859	0.968	0.806	7.89482e-268	3	RPLP0
	1.52769e-246	0.484397	0.972	0.842	2.8525e-242	3	NPC2
	1.35816e-46	0.480945	0.733	0.567	2.53596e-42	3	IER2
	1.07321e-219	0.47787	0.927	0.687	2.0039e-215	3	RAC1
	7.7944e-235	0.473876	0.391	0.111	1.45537e-230	3	SRGAP1
	9.01137e-193	0.468779	0.894	0.638	1.6826e-188	3	EEF1B2
	3.35197e-69	0.460415	0.723	0.532	6.25879e-65	3	DUSP2
	6.7059e-190	0.458929	0.401	0.135	1.25213e-185	3	MEF2A
	1.15939e-168	0.456453	0.749	0.402	2.16482e-164	3	FCGR3A
	1.1216e-175	0.447785	0.403	0.142	2.09426e-171	3	RASSF4
	4.45545e-108	0.443403	0.506	0.265	8.31921e-104	3	SRSF7
	5.30337e-41	0.440093	0.776	0.648	9.90244e-37	3	CCL4L2
	4.85438e-221	0.438967	0.357	0.097	9.0641e-217	3	HLA-DRB5
	3.51533e-98	0.438255	0.986	0.946	6.56382e-94	3	HSPB1
	3.94994e-117	0.432208	0.669	0.402	7.37533e-113	3	EIF4A2
	2.63949e-143	0.430199	0.536	0.254	4.92845e-139	3	SAP30
	8.01151e-246	0.427699	0.306	0.065	1.49591e-241	3	PTMS
	2.6386e-174	0.427089	0.997	0.947	4.92679e-170	3	HSP90AA1
	9.85282e-150	0.426173	0.653	0.345	1.83972e-145	3	HMGN1
	0	0.424907	0.99	0.965	0	3	RPL3
	5.95544e-205	0.423249	0.307	0.077	1.112e-200	3	FCGR2B
	2.74294e-151	0.419106	0.491	0.215	5.12162e-147	3	CSF1R
	1.12682e-104	0.415585	0.819	0.571	2.10399e-100	3	TSC22D3
	1.14352e-137	0.414725	0.448	0.193	2.13519e-133	3	FCGR1A
	1.30231e-89	0.413713	0.772	0.561	2.43167e-85	3	PRDX1
	8.06857e-106	0.408294	0.76	0.521	1.50656e-101	3	SRSF3
	1.11596e-146	0.406395	0.381	0.143	2.08373e-142	3	TUBA1C
	8.77608e-182	0.401795	0.969	0.904	1.63867e-177	3	DDX5
	1.54531e-136	0.401769	0.606	0.315	2.8854e-132	3	HEXB
Stress-Responsive Mono-int	1.64522e-149	0.9744	0.824	0.29	3.07195e-145	4	APOC1
	5.59969e-84	0.955298	0.335	0.082	1.04557e-79	4	SEPP1
	4.19175e-124	0.948524	0.843	0.37	7.82684e-120	4	EGR1
	1.50835e-141	0.945524	0.593	0.159	2.81639e-137	4	PDK4
	4.50805e-147	0.905508	0.907	0.383	8.41743e-143	4	RGS1
	6.69402e-78	0.851928	0.926	0.7	1.24991e-73	4	FOS
	3.86861e-125	0.828697	0.938	0.508	7.22346e-121	4	APOE
	8.07519e-111	0.70991	0.826	0.327	1.5078e-106	4	C1QC
	5.36292e-82	0.69705	0.806	0.415	1.00136e-77	4	RHOB
	1.83244e-94	0.650289	0.872	0.407	3.42152e-90	4	C1QB
	1.01593e-98	0.595773	0.841	0.347	1.89695e-94	4	ALOX5AP
	5.92997e-104	0.566973	0.572	0.175	1.10724e-99	4	C3
	3.01067e-72	0.551734	0.921	0.512	5.62152e-68	4	C1QA
	7.26583e-52	0.534475	0.762	0.449	1.35668e-47	4	JUN
	4.04152e-39	0.523858	0.806	0.538	7.54632e-35	4	NR4A2
	1.38394e-63	0.504772	0.965	0.706	2.58408e-59	4	HSPA1B
	3.32188e-63	0.497179	0.758	0.378	6.20262e-59	4	ZFP36L2
	2.78796e-56	0.461063	0.738	0.366	5.20567e-52	4	TXNIP
	4.65143e-41	0.448883	0.822	0.534	8.68515e-37	4	SGK1
	1.48176e-71	0.44705	0.986	0.819	2.76675e-67	4	HLA-DPB1
	1.21971e-42	0.445807	0.847	0.547	2.27743e-38	4	ZFP36L1
	4.3581e-43	0.430612	0.531	0.246	8.13744e-39	4	MEF2C
	1.4942e-73	0.430567	0.366	0.1	2.78997e-69	4	AXL
	4.61882e-49	0.427564	0.727	0.39	8.62426e-45	4	KCTD12
	4.89592e-55	0.421171	0.767	0.376	9.14167e-51	4	YWHAH
	3.16666e-39	0.414327	0.946	0.771	5.91279e-35	4	KLF6
